# An embryonic stem cell-specific heterochromatin state allows core histone exchange in the absence of DNA accessibility

**DOI:** 10.1101/2020.05.22.110742

**Authors:** Carmen Navarro, Simon J Elsässer

## Abstract

Nucleosome turnover concomitant with incorporation of the replication-independent histone variant H3.3 is a hallmark of regulatory regions in the animal genome. In our current understanding, nucleosome turnover is universally linked to DNA accessibility and histone acetylation. In mouse embryonic stem cells, H3.3 is also highly enriched at interstitial heterochromatin, most prominently intracisternal-A particle endogenous retroviral elements. Interstitial heterochromatin is established over confined domains by the TRIM28/SETDB1 corepressor complex and has stereotypical features of repressive chromatin, such as H3K9me3 and recruitment of all HP1 isoforms. Here, we demonstrate that fast histone turnover and H3.3 incorporation is compatible with these hallmarks of heterochromatin. Further, we find that histone H3.3 is required to maintain minimal DNA accessibility in this surprisingly dynamic heterochromatin state. Loss of H3.3 in mouse embryonic stem cells elicits a highly specific opening of interstitial heterochromatin with minimal effects on other silent or active regions of the genome.
