## Supplementary Table 1 for "An embryonic stem cell-specific heterochromatin state allows core histone exchange in the absence of DNA accessibility"

### Sheet: Sheet1
Dataset Name	GEO Dataset	GEO Study	PMID	Reference
ESC_H33_0h_1	GSM2080325	GSE78910	27304074	Deaton AM, Gómez-Rodríguez M, Mieczkowski J, Tolstorukov MY et al. Enhancer regions show high histone H3.3 turnover that changes during differentiation. Elife 2016 Jun 15;5.
ESC_H33_3h_1	GSM2080326
ESC_H33_6h_1	GSM2080327
ESC_H33_12h_1	GSM2080328
ESC_H33_inp_1	GSM2080329
ESC_H33_0h_2	GSM2080330
ESC_H33_3h_2	GSM2080331
ESC_H33_6h_2	GSM2080332
ESC_H33_12h_2	GSM2080333
ESC_H33_inp_2	GSM2080334
ESC_H33_0h_3	GSM2080335
ESC_H33_3h_3	GSM2080336
ESC_H33_6h_3	GSM2080337
ESC_H33_12h_3	GSM2080338
NSC_H33_0h_1	GSM2080339
NSC_H33_3h_1	GSM2080340
NSC_H33_6h_1	GSM2080341
NSC_H33_12h_1	GSM2080342
NSC_H33_inp_1	GSM2080343
NSC_H33_0h_2	GSM2080344
NSC_H33_3h_2	GSM2080345
NSC_H33_6h_2	GSM2080346
NSC_H33_12h_2	GSM2080347
NSC_H33_inp_2	GSM2080348
NSC_H33_0h_3	GSM2080349
NSC_H33_3h_3	GSM2080350
NSC_H33_6h_3	GSM2080351
NSC_H33_12h_3	GSM2080352
ESC_H33_HA	GSM2080353
ESC_H33_HA_inp	GSM2080354
ESC_H31_0h_1	GSM2188856
ESC_H31_3h_1	GSM2188857
ESC_H31_6h_1	GSM2188858
ESC_H31_12h_1	GSM2188859
ESC_H31_inp_1	GSM2188860
ESC_H31_0h_2	GSM2188861
ESC_H31_3h_2	GSM2188862
ESC_H31_6h_2	GSM2188863
ESC_H31_12h_2	GSM2188864
ESC_H31_inp_2	GSM2188865
2014_Rando_H33_P3	GSM1386358	GSE57665	25102063	Yildirim O, Hung JH, Cedeno RJ, Weng Z et al. A system for genome-wide histone variant dynamics in ES cells reveals dynamic MacroH2A2 replacement at promoters. PLoS Genet 2014 Aug;10(8):e1004515.
2014_Rando_H33_P6	GSM1386359
ESC_INPUT_H3K9me3	GSM3517482	GSE123942	31399135	Shi H, Strogantsev R, Takahashi N, Kazachenka A et al. ZFP57 regulation of transposable elements and gene expression within and beyond imprinted domains. Epigenetics Chromatin 2019 Aug 9;12(1):49.
ESC1_WT_H3K9me3	GSM3517479
ESC2_WT_H3K9me3	GSM3517480
ESC3_WT_H3K9me3	GSM3517481
ESC1_KO_H3K9me3	GSM3517483
ESC2_KO_H3K9me3	GSM3517484
ESC_HP1g_R1	GSM2582375	GSE97945	29795351	Ostapcuk V, Mohn F, Carl SH, Basters A et al. Activity-dependent neuroprotective protein recruits HP1 and CHD4 to control lineage-specifying genes. Nature 2018 May;557(7707):739-743.
ESC_HP1g_R2	GSM2582376
ESC_HP1g_R3	GSM2582377
ESC_HP1b_R1	GSM2582369
ESC_HP1b_R2	GSM2582370
ESC_HP1b_R3	GSM2582371
ESC_HP1a_R1	GSM2582363
ESC_HP1a_R2	GSM2582364
ESC_HP1a_R3	GSM2582365
ESC_Input_WT_rep1	GSM1173367	GSE48253	25173174	Bunch H, Zheng X, Burkholder A, Dillon ST et al. TRIM28 regulates RNA polymerase II promoter-proximal pausing and pause release. Nat Struct Mol Biol 2014 Oct;21(10):876-83
ESC_Input_WT_rep2	GSM1173368
ESC_Total_PolII_WT_rep2	GSM1173372
ESC_Total_PolII_WT_rep1	GSM1173371
ESC_S2_PolII_WT_rep1	GSM1173375
ESC_S2_PolII_WT_rep2	GSM1173376
ESC_Control_Catch-it	GSM1033646	GSE42155	24074864	Banaszynski, L. A. et al. Hira-dependent histone H3.3 deposition facilitates PRC2 recruitment at developmental loci in ES cells. Cell 155, 107–120 (2013).
ESC_H33KO_ATAC	GSM3143856	GSE114547	31152160	Martire, S. et al. Phosphorylation of histone H3.3 at serine 31 promotes p300 activity and enhancer acetylation. Nat. Genet. 51, 941–946 (2019).
ESC_H33WT_ATAC	GSM3143855
ESC_H33WT_H3K122ac	GSM3143871	GSE114548
ESC_H33WT_H3K18ac	GSM3507408
ESC_H33WT_H3K27ac	GSM3143859
ESC_H33WT_H3K64ac	GSM3143869
ESC_H33KO_H3K122ac	GSM3143872
ESC_H33KO_H3K18ac	GSM3507409
ESC_H33KO_H3K27ac	GSM3143860
ESC_H33KO_H3K64ac	GSM3143870
mES-H3.3HA-0hr	GSM1554543	GSE63641	25598842	Ha, M., Kraushaar, D. C. & Zhao, K. Genome-wide analysis of H3.3 dissociation reveals high nucleosome turnover at distal regulatory regions of embryonic stem cells. Epigenetics Chromatin 7, 38 (2014).
mES-H3.3HA-6hr	GSM1554544
mES-H3.3HA-12hr	GSM1554545
